# *Toxoplasma gondii* transcription factor AP2XII-8: a key regulator of G1 phase progression and parasite division

**DOI:** 10.1101/2024.09.13.612814

**Authors:** Yuehong Shi, Qiang Yang, Yue He, Xingju Song, Dandan Hu

## Abstract

The apicomplexan parasite *Toxoplasma gondii* can infect humans and virtually all warm-blooded animals worldwide, posing a significant threat to public health and being of veterinary importance. Acute infections are characterized by the fast replication of tachyzoites inside host cells. During this fast amplification process, gene expression is highly regulated by a series of regulatory networks. The G1 phase, which is usually conserved across species, is responsible for preparing the materials necessary for the next replicating cell cycle; however, few regulators have been identified at this stage. Here, we functionally characterized the C/G1 phase-expressed ApiAP2 transcription factor, TgAP2XII-8, in *T. gondii* tachyzoites. Conditional knockdown of TgAP2XII-8 leads to significant growth defects and asexual division disorders. Additionally, parasite cell cycle progression was disrupted following TgAP2XII-8 depletion, characterized by G1 phase arrest. RNA-seq and CUT&Tag experiments revealed that TgAP2XII-8 acts as an activator of ribosomal proteins expressed in the G1 phase. Moreover, TgAP2XII-8 binds to a specific DNA motif ([T/C]GCATGCA), which is abundant and conserved in the intergenic region of several other apicomplexans, possibly suggesting a broad and conserved role for this ApiAP2 in the Phylum of Apicomplexa. Our study reveals that TgAP2XII-8 acts as a critical C/G1 phase regulator, orchestrating the cell cycle in *T. gondii* tachyzoites. This study contributes to a broader understanding of the complexity of the parasite’s cell cycle and its key regulators.
