## supplementary data files for "*Toxoplasma gondii* transcription factor AP2XII-8: a key regulator of G1 phase progression and parasite division": Supplementary table 1.xlsx

### Sheet: Sheet1
Supplementary table 1: Primers used in this study.
primer name	sequences	usage
Tg-AP2XII-8-5Flank-F	GACCCACCACACGTATCAGTTGCTGCAGGGGTGCTGGCAGCTAGCAAGGGCTCGGGCTC	Primers containing 39 bp homology arms were used to amplify the donor DNA for C-terminal epitope AID tagging of TgAP2XII-8
Tg-AP2XII-8-3Flank-R	GCATGCAGCCTTTCTGTGATGTTTCATCTTCACACTCACGTGTCACTGTAGCCTGCCAG
TgAP2XII-8-Cas9-F	ATACGACTCACTATAGGGCG	To construct the TgAP2XII-9-mAID specific CRISPR plasmid pSAG1::Cas9-U6::sg-TgAP2XII-8
TgAP2XII-8-Cas9-R	CTGCACGAAGTGTGTTTCCT
TgAP2XII-8-Cas9-U6-F	AGGAAACACACTTCGTGCAG
TgAP2XII-8-Cas9-U6-R	CGACTGTCTGCAGGTGTCTTAACTTGACATCCCCATTTAC
TgAP2XII-8-Cas9-gRNA-F	AAGACACCTGCAGACAGTCGGTTTTAGAGCTAGAAATAGC
TgAP2XII-8-Cas9-gRNA-R	CGCCCTATAGTGAGTCGTAT
TgAP2XII-8-mAID-PCR1-F	ATGATGAGAGCCGGTCCTTT	Primers were used to identify TgAP2XII-8 gene tagging in the monoclone
TgAP2XII-8-mAID-PCR1-R	TCTCGCCAGAGAAGACACCT
TgAP2XII-8-mAID-PCR2-F	ATGGTGGAAACAGAGGGAGG
TgAP2XII-8-mAID-PCR2-R	AAAGATACGCCTCGGCTCCT
TgAP2XII-8-mAID-PCR3-F	ATGATGAGAGCCGGTCCTTT
TgAP2XII-8-mAID-PCR3-R	ATATCCAGCTGAACGGTCTG
TgAP2XII-8-mAID-PCR4-F	GACGGAGACTACAAGGATCA
TgAP2XII-8-mAID-PCR4-R	AAAGATACGCCTCGGCTCCT
